# Defining the mechanisms and properties of post-transcriptional regulatory disordered regions by high-throughput functional profiling

**DOI:** 10.1101/2024.02.01.578453

**Authors:** Joseph H. Lobel, Nicholas T. Ingolia

## Abstract

Disordered regions within RNA binding proteins are required to control mRNA decay and protein synthesis. To understand how these disordered regions modulate gene expression, we surveyed regulatory activity across the entire disordered proteome using a high-throughput functional assay. We identified hundreds of regulatory sequences within intrinsically disordered regions and demonstrate how these elements cooperate with core mRNA decay machinery to promote transcript turnover. Coupling high-throughput functional profiling with mutational scanning revealed diverse molecular features, ranging from defined motifs to overall sequence composition, underlying the regulatory effects of disordered peptides. Machine learning analysis implicated aromatic residues in particular contexts as critical determinants of repressor activity, consistent with their roles in forming protein-protein interactions with downstream effectors. Our results define the molecular principles and biochemical mechanisms that govern post-transcriptional gene regulation by disordered regions and exemplify the encoding of diverse yet specific functions in the absence of well-defined structure.
