## Supplementary material for "Defining the mechanisms and properties of post-transcriptional regulatory disordered regions by high-throughput functional profiling": Table_S1

### Sheet: oligos
Name	Description	Sequence
pJL001	P(PGK1)-yeCitrine-5xBoxB-t(ADH1) SpHis5	caatcgaaaaagcaacgtatcttatttaaagtgcgttgcttttttctcatttataaggttaaataattctcatatatcaagcaaagtgacaggcgcccttaaatattctgacaaatgctctttccctaaactccccccataaaaaaacccgccgaagcgggtttttacgttatttgcggattaacgattactcgttatcagaaccgcccagggggcccgagcttaagactggccgtcgttttacaacacagaaagagtttgtagaaacgcaaaaaggccatccgtcaggggccttctgcttagtttgatgcctggcagttccctactctcgccttccgcttcctcgctcactgactcgctgcgctcggtcgttcggctgcggcgagcggtatcagctca…
pJL002	P(PGK1)-mScarlet-5xPP7-t(CYC1) KlLeu2	ggaactgccaggcatcaaataaaacgaaaggctcagtcgaaagactgggcctttcgcccgggctaattatggggtgtcgcccttattcgactctatagtgaagttcctattctctagaaagtataggaacttctgaagtggggatttaaatgcggccgcgctgagggtttaatcgagatctttgtgttcggttacccggctcagatcctaacttggtatgtttattcgtataagttactgttgtccacaggcaatactctgcagaaaattaaaacggcattaatgctaggacaaccagaattgttactactgtatgtgcgatagttgataactgcaacattatgcccggtatattctcaaaaaaccctattactgcatacgaagaaatcgcaagagaaa…
pJL022	P(PGK1)-emiRFP670 t(cyc1) CEN/ARS	gcctttttacggttcctggccttttgctggccttttgctggccttttgctcGACTTCAACTCAAGACGCACAGATATTATAACATCTGCATAATAGGCATTTGCAAGAATTACTCGTGAGTAAGGAAAGAGTGAGGAACTATCGCATACCTGCATTTAAAGATGCCGATTTGGGCGCGAATCCTTTATTTTGGCTTCACCCTCATACTATTATCAGGGCCAGAAAAAGGAAGTGTTTCCCTCCTTCTTGAATTGATGTTACCCTCATAAAGCACGTGGCCTCTTATCGAGAAAGAAATTACCGTCGCTCGTGATTTGTTTGCAAAAAGAACAAAACTGAAAAAACCCAGACACGCTCGACTTCCTGTCTTCCTATTGATTGCAGCTTCCAATTTCGTCA…
pJL007	P(ADH1)-OsTir1-9xMyc t(ADH1) KanMX	ggtgtcgcccttattcgactctatagtgaagttcctattctctagaaagtataggaacttctgaagtggggatttaaatgcggccgcgctgagggtttaatgaggattttcgatggagcaggatgaggagaaatagtaccacatgtatatatccattacaaaaaggtttatatacaattacaatagacccttgttggggtttctgaaaaaagaagtagtcgatgccatcggcaataatacggaattacgagaaacacaatcccgatccttttttgggtaattacttcaccgattctaccgatttatcatgccaaaaaaaattcaccgtgggttctagaagtgccctttgaggattgtagccactctaacccacacggcctccttactagctgactaagg…
pJR3428	vector with Ura3, Cas9, and sfGFP. Guides cloned into this vector by golden gate assembly	aacgatgtgcttcagtattacattttttgccttcaacgccttgattgttctatttttgctaataataaatctatttcatcggactaaaagtccattagttgtaagcggatttagctcagttgggagagcgccagactgaagaaaaacttcggtcaagtcatctggaggtcctgtgttcgatccacagaattcgcagatggccggcatggtcccagcctcctcgctggcgccggctgggcaacaccttcgggtggcgaatgggacttgagacggaaagtgaaacgtgatttcatgcgtcattttgaacattttgtaaatcttatttaataatgtgtgcggcaattcacatttaatttatgaatgttttcttaacatcgcggcaactcaagaaacggcagg…
Ccr4_mAID_repair_template	V5-mAID with homology to Ccr4 C terminus. Contains primer binding sites for amplifying template	GGATGCACAAACCCGTAGAAGAACGACAAATTCCCCAGTGACCATATACCATTGTTAGCAAGATTTGAGTTTATGAAAACCAACACAGGCAGTAAGAAAGTAGGCGGTTCTGGGGGCAGCGGGAAGCCAATTCCCAATCCCTTACTGGGTCTGGACTCTACTAAGGAAAAATCAGCTTGTCCTAAAGATCCAGCAAAACCCCCCGCTAAGGCTCAGGTAGTCGGTTGGCCTCCCGTCCGTTCATATAGGAAGAACGTGATGGTTAGCTGTCAGAAGTCATCCGGGGGGCCGGAAGCCGCCGCGTTTGTGAAAGTCAGTATGGATGGGGCGCCGTACCTGAGAAAGATTGACCTAAGGATGTACAAGTAAACCGCACACTTTCATCCCACTCCCTCCCTC…
Pop2_mAID_repair_template	V5-mAID with homology to Pop2 C terminus. Contains primer binding sites for amplifying template	GGATGCACAAACCCGTAGAAGATGCATAAGTTCCCAAACGGTACGGATTTCGCCAAGTACCAAGGTGTCATCTACGGGATCGATGGAGACCAAGGCGGTTCTGGGGGCAGCGGGAAGCCAATTCCCAATCCCTTACTGGGTCTGGACTCTACTAAGGAAAAATCAGCTTGTCCTAAAGATCCAGCAAAACCCCCCGCTAAGGCTCAGGTAGTCGGTTGGCCTCCCGTCCGTTCATATAGGAAGAACGTGATGGTTAGCTGTCAGAAGTCATCCGGGGGGCCGGAAGCCGCCGCGTTTGTGAAAGTCAGTATGGATGGGGCGCCGTACCTGAGAAAGATTGACCTAAGGATGTACAAGTGATCATTTATGTACTATATGTATACACAATTTTaaaaaaaa…
Dcp2_mAID_repair_template	V5-mAID with homology to Dcp2 C terminus. Contains primer binding sites for amplifying template	GGATGCACAAACCCGTAGAAGAACTTCGACGTCCGTTCGAATGGAACTTCAGGGTCTAATGAATTATTAAGCATTTTGCATCGAAAGGGCGGTTCTGGGGGCAGCGGGAAGCCAATTCCCAATCCCTTACTGGGTCTGGACTCTACTAAGGAAAAATCAGCTTGTCCTAAAGATCCAGCAAAACCCCCCGCTAAGGCTCAGGTAGTCGGTTGGCCTCCCGTCCGTTCATATAGGAAGAACGTGATGGTTAGCTGTCAGAAGTCATCCGGGGGGCCGGAAGCCGCCGCGTTTGTGAAAGTCAGTATGGATGGGGCGCCGTACCTGAGAAAGATTGACCTAAGGATGTACAAGTGAAAGAATAAGTGTTATACGTTTTATAGACACACTGTAAATGGCAAG…
V5-Tis11_repair_template	Repair template for adding N-terminal V5 Tis11	ATCGTTGGTGGGACTTGGAGGCTCTTGGTAGGTCGTATTTGTGCATCTTGAGAGAAAGCGAAACAGTGCTGCAAACTCAATACGTAAAAAATAACGCAATATGGGGAAGCCAATTCCCAATCCCTTACTGGGTCTGGACTCTACTTGGGCTCAATTATCATATACTAGACCAGAATCCCAGAAGACAGATTTAACGTCGTTGTTTTCCACAGATCAAGAGCAAAATCCATTAAATGACTACCAGTACCAGATCAATATTAGGGAACTGGAGGAGTATTACAACAAGA
Tis11 Mutation_repair_template	Introduce GSSGS mutatino into Tis11 IDR.	ACGTCGTTGTTTTCCACAGATCAAGAGCAAAATCCATTAAATGACTACCAGTACCAGATCTCAGGTGGCTCAGGTGAGGAGTATTACAACAAGACGATTTTAAACGAGGATAACATACAGGAAACAAGCAGTGAA
Dcp2_guide	guide targetting Dcp2 for adding mAID tag	AATTATTAAGCATTTTGCAT
Ccr4_guide	guide targettging Ccr4 for adding mAID tag	GAATTTATGAAGACAAACAC
Pop2_guide	guide targetting Pop2 for adding mAID	TGTCATATACGGTATTGATG
Tis11_guide	guide targetting Tis11 for adding V5 or GS mutation	AAGTCAGTCTTCTGAGATTC
oJL_036	genotyping pJL001 integration	CGTCCTAGACTCAAACCACTG
oJL_004	genotyping pJL001/002 integration	gaatgcacgcgatcgcac
oJL_035	genotyping pJL002 integration	AGCAACTCATCAAGAGGTC
oJL_060	genotyping pJL007 integration	GTTTGTAGTTGGCGGTGGAG
oJL_500	genotyping tis11::HygR	gcgtgatttatattttttttcgcctcg
oJL_314	genotyping V5-Tis11	GCCAATCGACACCCTAATTTGG
oJL_312	genotyping V5-Tis11	AGTAGAGTCCAGACCCAGTAAGG
oJL_301	Amplify HygR for tis11::HygR	AAACAGTGCTGCAAACTCAATACGTAAAAAATAACGCAATgacatggaggcccagaata
oJL_302	Amplify HygR for tis11::HygR	TTTAGTTGAGACGCCGGTCTTCGCCAGGCCAGGAATTGTTcagtatagcgaccagcattc
oJL_085	Genotype Dcp2-mAID tagging	TTGGCATCTGATAACAACGAAAATTCC
oJL_086	Genotype Dcp2-mAID tagging	TTTAGCAATGTATTTTACTTTACATCGCTTCG
oJL_067	Genotype Ccr4-mAID tagging	GTGAAGTGGACCCTGAATACGTG
oJL_068	Genotype Ccr4-mAID tagging	GAAAGAAACAGGACGAAAAAGATACGC
oJL_071	Genotype Pop2-mAID tagging	GAAGGATAGAAGCATCAATAGACTCTGG
oJL_072	Genotype Pop2-mAID tagging	GTGCTTATTGCATCGAAGAACCAATC
oJL_109	Amplifying IDR libraries	GAATCAGGCGGTTCTGGGGGCAGC
oJL_090	Amplifying IDR libraries	CGCTTATTTAGAAGTGGCGC
oJL_105	step-1 PCR for library amplification	ACGACGCTCTTCCGATCTCGGTTCTGGGGGCAGC
oJL_106	step-1 PCR for library amplification	ACGTGTGCTCTTCCGATCTGCTTATTTAGAAGTGGCGCGCTTA

### Sheet: yeast strains
Strain	Genotype
yJL004	X4:pPGK1-Citrine-BoxB + his, X3:pPGK1-mScarletPP7 + leu, MATα his3Δ1 leu2Δ0 lys2Δ0 ura3Δ3
yJL009	XI-2:pADH1-OsTir1-9xMyc + KanMX, X4:pPGK1-Citrine-BoxB + his, X3:pPGK1-mScarletPP7 + leu, MATα his3Δ1 leu2Δ0 lys2Δ0 ura3Δ3
yJL010	Dcp2::Dcp2-(GGS)2-V5-mAID, XI-2:pADH1-OsTir1-9xMyc + KanMX, X4:pPGK1-Citrine-BoxB + his, X3:pPGK1-mScarletPP7 + leu, MATα his3Δ1 leu2Δ0 lys2Δ0 ura3Δ3
yJL026	Pop2::Pop2-(GGS)2-V5-mAID, XI-2:pADH1-OsTir1-9xMyc + KanMX, X4:pPGK1-Citrine-BoxB + his, X3:pPGK1-mScarletPP7 + leu, MATα his3Δ1 leu2Δ0 lys2Δ0 ura3Δ3
yJL027	Ccr4::Ccr4-(GGS)2-V5-mAID, XI-2:pADH1-OsTir1-9xMyc + KanMX, X4:pPGK1-Citrine-BoxB + his, X3:pPGK1-mScarletPP7 + leu, MATα his3Δ1 leu2Δ0 lys2Δ0 ura3Δ3
yJL081	Tis11::HygR, MATα his3Δ1 leu2Δ0 lys2Δ0 ura3Δ0
yJL107	Tis11:V5-Tis11-WT, MATα his3Δ1 leu2Δ0 lys2Δ0 ura3Δ0 Tis11::HygR
yJL108	Tis11:V5-Tis11-Mutation, MATα his3Δ1 leu2Δ0 lys2Δ0 ura3Δ0 Tis11::HygR
